# Transcriptome analysis of three *Agave* fiber-producing cultivars suitable for biochemicals and biofuels production in semiarid regions

**DOI:** 10.1101/2020.06.03.132837

**Authors:** Fabio Trigo Raya, Marina Pupke Marone, Lucas Miguel Carvalho, Sarita Candida Rabelo, Maiki Soares de Paula, Maria Fernanda Zaneli Campanari, Luciano Freschi, Juliana Lischka Sampaio Mayer, Odilon Reny Ribeiro Ferreira Silva, Piotr Mieczkowski, Marcelo Falsarella Carazzolle, Gonçalo Amarante Guimarães Pereira

## Abstract

- Agaves, which have been grown commercially for fiber or alcoholic beverages, are emerging as a candidate crop for biochemicals and biofuels production in semiarid regions because of their high productivity in low rainfall areas, drought tolerance, and low lignin content.
- In this work, we present the transcriptomic atlas of *Agave sisalana*, *Agave fourcroydes*, and agave hybrid 11648 (*A. amaniensis* x *A. angustifolia*) under prolonged drought in field conditions. Leaf, stem, and root tissues were sequenced, and gene expression profiles were correlated with biomass composition, enzymatic hydrolysis of cell wall carbohydrates, histochemical analysis, and non-structural carbohydrates content.
- Differences in biomass accessibility were attributed to either lignin content or lignin composition, possibly through modification of s/g ratio promoted by changes in Caffeic Acid 3-O-Methyltransferase (COMT) transcript abundance. Unlike most plants, the most highly expressed transcripts do not encode photosynthetic proteins, but rather involved in stress response. Although the three cultivars presented quantitative differences in global gene expression, they activated a highly overlapping set of genes. The main molecular strategies employed by agave to cope with high-temperature and drought seem to consist in overexpressing HSP and LEA, as well as promoting raffinose accumulation as an osmolyte.
- In conclusion, our data provide vital new genetic information for the study of Agave species and provide new insights into cell wall architecture, recalcitrance, and resistance to abiotic stresses for these species.
