## Supplementary material for "Transcriptome analysis of three *Agave* fiber-producing cultivars suitable for biochemicals and biofuels production in semiarid regions": Table S1 Monthly precipitation (mm) of Monteiro-PB from January 1995 to July 2016

### Sheet: Monteiro_precipitation 95-16
Date	Monthly precipitation (mm)
1995-01-31	42.8
1995-02-28	111.1
1995-03-31	127.2
1995-04-30	90.5
1995-05-31	120.2
1995-06-30	10.3
1995-07-31	43.2
1995-08-31	5.5
1995-09-30	2.6
1995-10-31	0
1995-11-30	122.3
1995-12-31	6.4
1996-01-31	17
1996-02-29	22.4
1996-03-31	90.4
1996-04-30	190.8
1996-05-31	129.3
1996-06-30	20.5
1996-07-31	26.6
1996-08-31	24.6
1996-09-30	1.6
1996-10-31	0
1996-11-30	1.2
1996-12-31	0
1997-01-31	49.4
1997-02-28	10.2
1997-03-31	92.2
1997-04-30	3.8
1997-05-31	114.2
1997-06-30	8.2
1997-07-31	21.7
1997-08-31	16.4
1997-09-30	0
1997-10-31	0
1997-11-30	0
1997-12-31	39.2
1998-01-31	7
1998-02-28	0
1998-03-31	12.6
1998-04-30	19
1998-05-31	6
1998-06-30	0
1998-07-31	0
1998-08-31	27.4
1998-09-30	10.2
1998-10-31	0
1998-11-30
1998-12-31
1999-01-31	59
1999-02-28	11.2
1999-03-31	81
1999-04-30	9.8
1999-05-31	57.2
1999-06-30	35.9
1999-07-31	58
1999-08-31	6.2
1999-09-30	0.4
1999-10-31	31.2
1999-11-30	32.2
1999-12-31	89.2
2000-01-31	128.3
2000-02-29	238.7
2000-03-31	58.8
2000-04-30	176.1
2000-05-31	46.1
2000-06-30	43.2
2000-07-31	93.3
2000-08-31	22.1
2000-09-30	52.6
2000-10-31	0
2000-11-30	7.4
2000-12-31	143.3
2001-01-31	22.9
2001-02-28	16.4
2001-03-31	198.2
2001-04-30	12.2
2001-05-31	0
2001-06-30	137.8
2001-07-31	82.7
2001-08-31	10.9
2001-09-30	29.3
2001-10-31	59.8
2001-11-30	0
2001-12-31	45.9
2002-01-31	194.2
2002-02-28	124.6
2002-03-31	150.7
2002-04-30	75.3
2002-05-31	128.1
2002-06-30	48.3
2002-07-31	16.9
2002-08-31	3.4
2002-09-30	0.1
2002-10-31	1.1
2002-11-30	2.3
2002-12-31	79.2
2003-01-31	100.9
2003-02-28	90.7
2003-03-31	122
2003-04-30	34.3
2003-05-31	73.3
2003-06-30	35.1
2003-07-31	32.2
2003-08-31	1.6
2003-09-30	15.6
2003-10-31	19.3
2003-11-30	1.6
2003-12-31	6.2
2004-02-29	73.4
2004-03-31	60.2
2004-04-30	91.6
2004-05-31	64
2004-06-30	69.8
2004-07-31	45.9
2004-08-31	5.8
2004-09-30	0
2004-10-31	0
2004-11-30	0
2004-12-31	3.7
2005-01-31	23.8
2005-03-31	254.8
2005-04-30	32.4
2005-05-31	54.2
2005-06-30	123.2
2005-07-31	27.5
2005-08-31	26.7
2005-09-30	0
2005-10-31	1.6
2005-11-30	0
2005-12-31	82.5
2006-01-31	0
2006-02-28	102.3
2006-03-31	99.1
2006-04-30	200.5
2006-05-31	250.6
2006-06-30	56.1
2006-07-31	8.9
2006-08-31	3
2006-09-30	6.7
2006-10-31	0.8
2006-11-30	73
2006-12-31	5.1
2007-01-31	5.4
2007-02-28	230
2007-03-31	95.6
2007-04-30	63.1
2007-05-31	114.5
2007-06-30	32.4
2007-07-31	24.1
2007-08-31	16.2
2007-09-30	2.6
2007-10-31	2.6
2007-11-30	2.1
2007-12-31	6.8
2008-01-31	24.8
2008-02-29	94.3
2008-03-31	285
2008-04-30	55.5
2008-05-31	227.2
2008-06-30	64
2008-07-31	19.1
2008-08-31	55.6
2008-09-30	4.1
2008-10-31	0
2008-11-30	0
2008-12-31	7.6
2009-01-31	130.4
2009-02-28	82.5
2009-03-31	76.8
2009-04-30	245.8
2009-05-31	336.8
2009-06-30	33.5
2009-07-31	49.1
2009-08-31	66.9
2009-09-30	0.2
2009-10-31	29
2009-11-30	5.9
2009-12-31	16.6
2010-01-31	64
2010-02-28	46.3
2010-04-30	110.3
2010-05-31	14.7
2010-06-30	134.7
2010-07-31	19.2
2010-08-31	0
2010-09-30	6
2010-10-31	160.4
2010-11-30	0
2010-12-31	172.4
2011-01-31	231.1
2011-02-28	108.1
2011-03-31	124.7
2011-04-30	48.7
2011-05-31	186.9
2011-06-30	49.8
2011-07-31	48.8
2011-08-31	11
2011-09-30	2.8
2011-10-31	45
2011-11-30	52.5
2011-12-31	0
2012-01-31	110.7
2012-02-29	21.6
2012-03-31	0.8
2012-04-30	5.4
2012-05-31	35.2
2012-06-30	12.9
2012-07-31	12.4
2012-08-31	10.5
2012-09-30	0
2012-10-31	0.3
2012-11-30	5.1
2012-12-31	3.8
2013-01-31	82.8
2013-02-28	5.1
2013-03-31	94.2
2013-04-30	95.6
2013-05-31	57.6
2013-06-30	66.4
2013-07-31	27.1
2013-08-31	5.5
2013-09-30	0.7
2013-10-31	19.6
2013-11-30	6.2
2013-12-31	97.4
2014-01-31	21.8
2014-02-28	54.2
2014-03-31	110.3
2014-04-30	162.9
2014-05-31	98.9
2014-06-30	2
2014-07-31	24.7
2014-08-31	10.4
2014-09-30	5.4
2014-10-31	16.4
2014-11-30	20
2014-12-31	9.1
2015-01-31	0.8
2015-02-28	61.8
2015-03-31	81.4
2015-04-30	108.2
2015-05-31	8.4
2015-06-30	65.1
2015-07-31	70.2
2015-08-31	8.2
2015-09-30	0
2015-10-31	0
2015-11-30	0
2015-12-31	122.6
2016-01-31	140.8
2016-02-29	56.6
2016-03-31	147
2016-04-30	13.2
2016-05-31	56.8
2016-06-30	0.6
